# A morphology and secretome map of pyroptosis

**DOI:** 10.1101/2024.04.26.591386

**Authors:** Michael J. Lippincott, Jenna Tomkinson, Dave Bunten, Milad Mohammadi, Johanna Kastl, Johannes Knop, Ralf Schwandner, Jiamin Huang, Grant Ongo, Nathaniel Robichaud, Milad Dagher, Andrés Mansilla-Soto, Cynthia Saravia-Estrada, Masafumi Tsuboi, Carla Basualto-Alarcón, Gregory P. Way

**Affiliations:** Department of Biomedical Informatics, University of Colorado School of Medicine, USA; Assay.Works GmbH, Regensburg, Germany; Nomic Bio, Montreal, Québec, Canada; Department of Chemistry and Biotechnology, University of Tokyo, Tokyo, Japan; Health Sciences Department, University of Aysén, Coyhaique, Chile; Anatomy and Legal Medicine Department, University of Chile, Santiago, Chile

## Abstract

Pyroptosis represents one type of Programmed Cell Death (PCD). It is a form of inflammatory cell death that is canonically defined by caspase-1 cleavage and Gasdermin-mediated membrane pore formation. Caspase-1 initiates the inflammatory response (through IL-1β processing), and the N-terminal cleaved fragment of Gasdermin D polymerizes at the cell periphery forming pores to secrete pro-inflammatory markers. Cell morphology also changes in pyroptosis, with nuclear condensation and membrane rupture. However, recent research challenges canon, revealing a more complex secretome and morphological response in pyroptosis, including overlapping molecular characterization with other forms of cell death, such as apoptosis. Here, we take a multimodal, systems biology approach to characterize pyroptosis. We treated human Peripheral Blood Mononuclear Cells (PBMCs) with 36 different combinations of stimuli to induce pyroptosis or apoptosis. We applied both secretome profiling (nELISA) and high-content fluorescence microscopy (Cell Painting). To differentiate apoptotic, pyroptotic and control cells, we used canonical secretome markers and modified our Cell Painting assay to mark the N-terminus of Gasdermin-D. We trained hundreds of machine learning (ML) models to reveal intricate morphology signatures of pyroptosis that implicate changes across many different organelles and predict levels of many pro-inflammatory markers. Overall, our analysis provides a detailed map of pyroptosis which includes overlapping and distinct connections with apoptosis revealed through a mechanistic link between cell morphology and cell secretome.
