## Supplemental File 1 - Cell Culture Conditions for "A morphology and secretome map of pyroptosis"

### Sheet: Cell Culture
Culture Medium (for PBMCs only)			Growth/ Plating Medium (SH-SY5Y)
Component	Concentration		Component	Concentration
RPMI 1640	Base medium		1:1 Mix MEM Eagle, Ham’s F12	Supplemented with
FCS	10% (50ml/500ml)		FBS	0.15
HEPES	25mM (12.mL/500mL)		L-Gln	1x
L-Glutamine, 200mM	2mM (5ml/500ml)		NEAA	1x
Na-Pyruvate, 100mM	1mM (5ml/500ml)		PenStrep	1x
Vitamins, 100x	1x (2ml/500ml)		Filter Medium to remove debris (X12 MF75 Filtereinheiten, 0,2μ PES)
Non-Essential AA, 100x	1x (5ml/500ml)
2-Mercaptoethanol 50mM	50µM (0.5ml/500ml)
Pen/Strep: 10,000 Units	0.5x (2.5ml/500ml)
Filter Medium to remove debris (X12 MF75 Filtereinheiten, 0,2μ PES)
Plating Medium (for PBMCs only, without serum)
Component	Concentration
RPMI 1640	Base medium
HEPES	25mM (12.mL/500mL)
L-Glutamine, 200mM	2mM (5ml/500ml)
Na-Pyruvate, 100mM	1mM (5ml/500ml)
Vitamins, 100x	1x (2ml/500ml)
Non-Essential AA, 100x	1x (5ml/500ml)
2-Mercaptoethanol 50mM	50µM (0.5ml/500ml)
Pen/Strep: 10,000 Units	0.5x (2.5ml/500ml)
Inhibitor Medium (for PBMCs only including 4x FCS)
Component	Concentration
RPMI 1640	Base medium
FCS Gibco Value-FBS	0.4
HEPES	25mM (12.mL/500mL)
L-Glutamine, 200mM	2mM (5ml/500ml)
Na-Pyruvate, 100mM	1mM (5ml/500ml)
Vitamins, 100x	1x (2ml/500ml)
Non-Essential AA, 100x	1x (5ml/500ml)
2-Mercaptoethanol 50mM	50µM (0.5ml/500ml)
Pen/Strep: 10,000 Units	0.5x (2.5ml/500ml)
DMSO	0.005

### Sheet: Treatments
Final conc.	Stock conc.	Dil. factor	preparation	product Number	Vendor		Alias	Final conc.	3X	Dil. factor	Preparation
1 mM nigericin (nigericin A)	10 mM nigericin	01:10:00	4 µl of stock in 36 µl DMSO		Torcris		5	LPS 100 µg/ml	300 µg/ml (LPS A)	1:3.3	350µl of stock (1mg/ml) in 800µl media
3 mM nigericin (nigericin B)	10 mM nigericin	1:3.3	33 µl of stock in 66 µl DMSO		Torcris		4	LPS 10µg/ml	30µg/ml (LPS B)	01:10:00	100µl of LPS A in 900µl media
2.5 mM Disulfiram (disulfiram A)	10 mM disulfiram	1:4	10 µl of stock in 30 µl DMSO		MedChemTronica		3	LPS 1µg/ml	3µg/ml (LPS C)	01:10:00	150µl of LPS B in 1350µl media
1 mM Disulfiram (disulfiram B)	10 mM disulfiram	01:10:00	10 µl of stock in 90 µl DMSO		MedChemTronica		2	LPS 0.1µg/ml	0.3µg/ml (LPS D)	01:10:00	100µl of LPS C in 900µl media
100 µM Disulfiram (disulfiram C)	10 mM disulfiram	02:40:00	1 µl of stock in 99 µl DMSO		MedChemTronica		1	LPS 0.01µg/ml	0.03µg/ml	01:10:00	100µl of LPS D in 900µl media
0.5 mM Thapsigargin A	5 mM thapsigargin	01:10:00	4 µl of stock in 45 µl DMSO		Fisher Scientific		6	LPS 1µg/ml + Nigericin 1µM	LPS 3µg/ml + Nigericin 3µM	06:33:00	1 µl of Nigericin A in 332 µl LPS C
20 µM Topotecan A	10 mM Topotecan	09:20:00	1 µl of stock in 499µl DMSO		Assay.Works Bioactive library		7	LPS 1µg/ml + Nigericin 3µM	LPS 3µg/ml + Nigericin 9µM	06:33:00	1 µl of Nigericin B in 332µl LPS C
10 µM Topotecan B		1:2	50 µl of topotecan A in 50µl DMSO		Assay.Works Bioactive library		8	LPS 1µg/ml + Nigericin 10µM	LPS 3µg/ml + Nigericin 30µM	06:33:00	1.5 µl of stock (Nigericin 10mM) in 498.5 µl LPS C
5 µM Topotecan C		1:2	50 µl of topotecan B in 50µl DMSO		Assay.Works Bioactive library		11	LPS 100µg/ml + Nigericin 10µM	LPS 300µg/ml + Nigericin 30µM (MIX A)	06:33:00	1 µl of stock (10mM) in 332µl LPS A
							10	LPS 100µg/ml + Nigericin 3µM	LPS 300µg/ml + Nigericin 9µM (MIX B)	1:3.3	100 µl of MIX A in 233µl LPS A
							9	LPS 100µg/ml + Nigericin 1µM	LPS 300µg/ml + Nigericin 3µM	1:3	100 µl of MIX B in 200µl LPS A
							14	Disulfiram 2.5µM	Disulfiram 7.5µM	06:33:00	1 µl of disulfiram A in 332µl media
							13	Disulfiram 1 µM	Disulfiram 3 µM	06:33:00	1 µl of disulfiram B in 332µl media
							12	Disulfiram 0.1 µM	Disulfiram 0.3 µM	06:33:00	1 µl of disulfiram c in 332µl media
							16	H2O2 100µM	H2O2 300µM (A)	06:33:00	3 µl of stock (100 mM) in 997 µl media
							15	H2O2 100nM	H2O2 300 nM	17:40:00	1 µl of H2O2 A in 999 µl media
							18	Flagellin 1µg/ml	3µg/ml (A)	03:46:00	3 µl of stock (0.5mg/ml) in 497 µl media
							17	Flagellin 0.1µg/ml	0.3µg/ml	01:10:00	20 µl of flagellin A in 180 µl media
							22	Thapsigargin 10µM	30µM	03:46:00	3 µl of stock (5mM) in 497 µl media
							21	Thapsigargin 1µM	3µM	03:46:00	3 µl of thapsigargin A in 497 µl media
							25	Topotecan 20 nM	60 nM	06:33:00	1µl of Topotecan A in 332 µl media
							24	Topotecan 10 nM	30 nM	06:33:00	1µl of Topotecan B in 332 µl media
							23	Topotecan 5 nM	15 nM	06:33:00	1µl of Topotecan C in 332 µl media
							20	DMSO 0.1%	0.003	06:33:00	3µl of DMSO in 1ml media
							19	Media only

### Sheet: Cell Painting
Cell painting dyes
Name	Aliquoted size	Stock Conc	Dilution in Diluent A for 1.5X	predilution	Final conc
Diluent A (5X)	5 ml	5X	NA	1.5X	1X
PhenoVue 641 Mitochontrial stain	5.3 µl	1.5 mM	1 day, 10:20:00	750 nM	500 nM
PhenoVue Fluor 555 WGA	105 µl	225 µg/ml	02:40:00	2.25 µg/ml	1.5 µg/ml
PhenoVue Fluor 488 Concanavalin A	155 µl	0.5 mg/ml	02:06:00	7.5 µg/ml	5 µg/ml
PhenoVue Fluor 568 Phalloidin	55 µl	2.475 µM	04:20:00	12.4 nM	8.25 nM
Hoechst 33342	NA	1 mg/ml	12:06:00	1.5 µg/ml	1 µg/ml
Anti-cleaved N-terminal GSDMD Rabbit Monoclonal, Abcam			04:15:00		05:10:00
Goat anti-Rabbit IgG (H+L) Cross-Adsorbed Secondary Antibody, Alexa Fluor 514			09:20:00		1:390 + Hoechst

### Sheet: Materials
Name	Source	Order No	Stock		Name	Source	Order No	Final dilution	Dilution 1.28X in antibody buffer
SH-SY5Y (ARFCs), 2.5 million cells in 1 ml	Assay.Works	i156390, s576886			Anti-cleaved N-terminal GSDMD Rabbit Monoclonal [EPR20829-408]	Abcam	ab215203	05:10:00	04:15:00
PBMC [D001004103], (order:sct-pbmcs, Donor id: 1808240221, source id: 2ff8b9580f72eef0) Female 34 yo, 100 million cells in 1 ml	StemCell Tech	s246299			Goat anti-Rabbit IgG (H+L) Cross-Adsorbed Secondary Antibody, Alexa Fluor 514	Invitrogen	A-31558	09:20:00	1:390 + Hoechst
Ham’s F12	PAN-Biotech	P04-14500			Stock Solution
MEM Eagle	PAN-Biotech	P04-08500			Name	Concentration	Comment
Fetal Bovine Serum (FBS)	Pan BioTech	P30-3302			Block Stock Solution (BSS)	2% BSA 1x Antibiotic/Antimycotic in PBS	Sterilized by filtration, aliquots of 45ml stored at -20°C
L-Gln: L-Glutamine solution 200 mM (100x)	Pan BioTech	P04-80100			Triton X-100 stock	20% in H2O	Stored at room temperature
MEM NEAA: Non-essential amino acid solution (100x) w/o L-Glutamine	PAN-Biotech	P08-32100			Permeabilization and Washing Buffer (PBS-T)
HBSS (10X), no calcium, no magnesium, no phenol red	Gibco	14065056			Component	Concentration
Triton X-100	Roth	3051.3			PBS	1x supplemented with:
Pen/Strep: 10,000 Units Penicillin/mL, 10 mg Streptomycin/mL (100x)	Pan BioTech	P06-07100			Triton X-100	0.1% (1:200 from 20% Triton X-100 stock)
Antibiotic/Antimycotic	Gibco	15240-062			Block Solution
AssayPlate 384: CellCarrier-384 Ultra Microplates, tissue culture treated, black, 384-well with lid	Perkin Elmer	6057300			Component	Concentration
96 well MasterBlock PP 2mL	Greiner BioOne	780271			BSA (final)	5% (4.1%)
Supernatant and dilution Plate - 384-well Small volume plate	Greiner BioOne	784201			Triton X-100	0.1% (1:200) from 20% Triton X-100 stock
PhenoVue™ Cell Painting Kit	Perkin Elmer	PING12			Ab buffer
Echo® Qualified 384-Well Polypropylene 2.0 Microplate, Clear, Flat Bottom	Labcyte	PP0200			Component	Concentration
DMSO	Roth	7029			BSA in PBS	0.02
Formaldehyde 16% (Methanol-free)	Pierce	28908			Triton X-100 (final)	0.0003
50ml conical tubes PP	Greiner BioOne	227261
15ml conical tubes PP	Greiner BioOne	188271
X12 MF75 Filtereinheiten, 0,2μ PES	Fisher Scientific	10421791
RPMI 1640 w/o Glutamine	Fisher Scientific	31870-025
FCS Gibco Value-FBS	Fisher Scientific	10270098, LOT: 42F6590K
HEPES	PAN-Biotech	P05-01100
L-Glutamine, 200mM	Fisher Scientific	K0302
Na-Pyruvate, 100mM	Sigma	S8636
Vitamins, 100x	Sigma	M6895
Non-Essential AA, 100x	Sigma	M7145
2-Mercaptoethanol 50mM	Fisher Scientific	31350-010
PBS: DPBS (w/o Ca2+, Mg2+)	PAN-Biotech	P04-36500
96 well MasterBlock PP 2mL	Greiner BioOne	780271
LPS	Sigma Aldrich	L4516	1 mg/ml in PBS
Hydrogen peroxide	Roth	8070	100 mM in ddH2O
Thapsigargin	Fisher Scientific	328570010	5 mM in 50% DMSO
Topotecan	Assay.Works Bioactive library (MCE)	HY-13768A (s155352)	10 mM in DMSO
Flagellin	Invivogen	vac-fla	500µg/ml in PBS
Nigericin	Tocris	4312	10 mM in DMSO
Disulfiram	MedChemTronica	Hy-B0240	10 mM in DMSO
Z-VAD-FMK	Tocris	2163	10 mM in DMSO
DMSO	Roth	7029	1
