## Supplementary Table S6 for "A morphology and secretome map of pyroptosis"

Treatment	Train	Validation	Test	Well holdout	Treatment holdout
Media	116877	29219	146096	57463	NaN
DMSO 0.100% DMSO 0.025%	171333	42833	214165	60328	NaN
DMSO 0.100% DMSO 1.000%	70471	17618	88089	59877	NaN
DMSO 0.100% Z-VAD-FMK 100.000uM	61646	15411	77058	56755	NaN
DMSO 0.100% Z-VAD-FMK 30.000uM	67290	16823	84113	62967	NaN
Disulfiram 0.100uM DMSO 0.025%	67962	16990	84953	67467	NaN
Disulfiram 1.000uM DMSO 0.025%	70076	17519	87595	55502	NaN
Disulfiram 2.500uM DMSO 0.025%	74770	18692	93462	58013	NaN
Flagellin 0.100ug/mL DMSO 0.025%	NaN	NaN	NaN	53708	145024
Flagellin 1.000ug/mL DMSO 0.025%	NaN	NaN	NaN	57805	143859
Flagellin 1.000ug/mL Disulfiram 1.000uM	NaN	NaN	NaN	32379	149118
H2O2 100.000nM DMSO 0.025%	71394	17849	89242	50374	NaN
H2O2 100.000uM DMSO 0.025%	76057	19014	95072	64345	NaN
H2O2 100.000uM Disulfiram 1.000uM	69637	17409	87045	55234	NaN
H2O2 100.000uM Z-VAD-FMK 100.000uM	63166	15791	78958	56132	NaN
LPS 0.010ug/mL DMSO 0.025%	30218	7555	113320	53646	NaN
LPS 0.100ug/mL DMSO 0.025%	62595	15649	78243	50909	NaN
LPS 1.000ug/mL DMSO 0.025%	NaN	NaN	NaN	53412	150518
LPS 10.000ug/mL DMSO 0.025%	61343	15336	76679	58610	NaN
LPS 10.000ug/mL Disulfiram 0.100uM	62151	15538	77689	60095	NaN
LPS 10.000ug/mL Disulfiram 1.000uM	62566	15642	78208	46977	NaN
LPS 10.000ug/mL Disulfiram 2.500uM	55257	13814	69071	41651	NaN
LPS 10.000ug/mL Z-VAD-FMK 100.000uM	58765	14691	73457	56439	NaN
LPS 100.000ug/mL DMSO 0.025%	30395	7599	113981	49634	NaN
LPS 1.000ug/mL Nigericin 1.000uM DMSO 0.025%	60229	15057	75286	47673	NaN
LPS 1.000ug/mL Nigericin 3.000uM DMSO 0.025%	NaN	NaN	NaN	51893	140514
LPS 1.000ug/mL Nigericin 10.000uM DMSO 0.025%	60963	15241	76203	48545	NaN
LPS 1.000ug/mL Nigericin 10.000uM Disulfiram 1.000uM	50106	12526	62632	51889	NaN
LPS 1.000ug/mL Nigericin 10.000uM Z-VAD-FMK 100.000uM	60427	15107	75534	53068	NaN
LPS 100.000ug/mL Nigericin 1.000uM DMSO 0.025%	64293	16073	80366	53615	NaN
LPS 100.000ug/mL Nigericin 3.000uM DMSO 0.025%	59511	14878	74389	52818	NaN
LPS 100.000ug/mL Nigericin 10.000uM DMSO 0.025%	54478	13620	68099	47281	NaN
Thapsigargin 1.000uM DMSO 0.025%	71817	17954	89771	62338	NaN
Thapsigargin 10.000uM DMSO 0.025%	58416	14604	73019	51397	NaN
Topotecan 5.000nM DMSO 0.025%	76118	19029	95147	65308	NaN
Topotecan 10.000nM DMSO 0.025%	78771	19693	98465	51716	NaN
Topotecan 20.000nM DMSO 0.025%	69042	17261	86302	60544	NaN
