## Supplementary Table S5 for "A morphology and secretome map of pyroptosis"

Hyperparameter	Min	Max	Step Size	Optimized Value
Batch size (Optimize)	N/A	N/A	N/A	1000
Batch size (train)	N/A	N/A	N/A	32
Train Set %	N/A	N/A	N/A	0.8
Validation Set %	N/A	N/A	N/A	0.1
Test Set %	N/A	N/A	N/A	0.1
Hold out Set	N/A	N/A	N/A	1 well per treatment
Optimization Epochs	N/A	N/A	N/A	50
Number of optimization trials	N/A	N/A	N/A	50
Train epochs	N/A	N/A	N/A	Set to 100, ran for 58
Hidden Layers	1	50	N/A	6
Layer Nodes	2	50	N/A	46,21,29,46,43,35
Dropout	0.1	0.4	0.05	0.16425262502015475, 0.1656144640721573, 0.12159403792116025, 0.13404330833826347, 0.23189589600107752, 0.17192338753497655
Learning Rate	1.00E-05	1.00E-01	N/A	0.0003438434507
Optimizer	Adam, RMSprop, SGD			RMSprop
Metric	N/A	N/A	N/A	Loss
Direction	N/A	N/A	N/A	Minimize
