## Supplementary Table S4 for "A morphology and secretome map of pyroptosis"

Fluorophore	Excitation filter (nm)	Emission filter (nm)
Hoechst 33342	355-385	430-500
Concanavalin A PhenoVue Fluor 488	460-490	500-550
Alexa Fluor 514 (Gasdermin D)	490-515	525-580
WGA PhenoVue Fluor 555 + Phalloidin PhenoVue Fluor 568	530-560	570-650
PhenoVue 641 Mitochondria stain	615-645	655-705
