## Supplementary Table S2 for "A morphology and secretome map of pyroptosis"

cytokine	apoptosis_healthy_p-adj	apoptosis_pyroptosis_p-adj	healthy_pyroptosis_p-adj	none_significant	apoptotic_significant	pyroptotic_significant	healthy_significant	all_significant
AITRL (GITR Ligand)	0.8323	0.5994	0.6561	none_significant
APRIL	0.8546	0.0787	0.0009
Activin A	0.7193	0.0096	0			pyroptotic
Amphiregulin	0	0.9648	0				healthy
Amyloid beta	0.9998	0.9871	0.9191	none_significant
BAFF	0.7798	0.9868	0.4776	none_significant
BCMA (TNFRSF17)	0.9995	0.2593	0.0019
BDNF	0.6704	0.2035	0.1315	none_significant
BMP2	0.7695	0.8985	0.8418	none_significant
BMP3	0.3848	0.5695	0.7686	none_significant
BMP4	0.9886	0.4781	0.0106
BMP6	0.5799	0.3465	0.6429	none_significant
BMP7	0.7393	0.9047	0.7598	none_significant
BMP9	0.2608	0.4685	0.6513	none_significant
C5_C5a	0.9265	0.3776	0.0796	none_significant
CCL1	0	0	0.6814		apoptotic
CCL11	0.9921	0.9761	0.9779	none_significant
CCL13	0	0	0.8842		apoptotic
CCL15	0.9827	0.7406	0.4178	none_significant
CCL16	0.9645	0.2534	0.0002
CCL17	0.3764	0.4617	0.941	none_significant
CCL18	0.6515	0.042	0			pyroptotic
CCL19	0.9791	0.2341	0.0002
CCL2	0.007	0.4115	0.0002				healthy
CCL20	0.9974	0	0			pyroptotic
CCL21	0.6088	0.5856	0.996	none_significant
CCL22	0	0	0		apoptotic	pyroptotic	healthy	all_significant
CCL23	0.728	0.9853	0.3752	none_significant
CCL24	0	0	0		apoptotic	pyroptotic	healthy	all_significant
CCL25	0.6488	0.6618	0.9989	none_significant
CCL27	0.8027	0.6151	0.765	none_significant
CCL28	0.376	0.2216	0.7394	none_significant
CCL3	0	0	0		apoptotic	pyroptotic	healthy	all_significant
CCL4	0	0.001	0		apoptotic	pyroptotic	healthy	all_significant
CCL5	0.151	0	0			pyroptotic
CCL7	0.0136	0.4595	0.0008				healthy
CCL8	0.0002	0.5689	0				healthy
CD14	0	0	0		apoptotic	pyroptotic	healthy	all_significant
CD163	0.5769	0.4648	0
CD276 (B7-H3)	0.992	0.5257	0.0204
CD27L	0.3181	0.9937	0.0018
CD30	0.5115	0.2205	0.4147	none_significant
CD40L	0.0394	0.9192	0				healthy
CNTF	0.803	0.952	0.7357	none_significant
CRP	0.9347	0.8293	0.8587	none_significant
CX3CL1	0.017	0.0536	0.5924
CXCL1	0.833	0	0			pyroptotic
CXCL10	0.2193	0.9258	0.0113
CXCL11	0.9547	0.0065	0			pyroptotic
CXCL12 (alpha)	0.6416	0.7739	0.8787	none_significant
CXCL12 (beta)	0.5478	0.8686	0.4446	none_significant
CXCL13	0.7989	0.9908	0.1983	none_significant
CXCL14	0.4228	0.0189	0.003			pyroptotic
CXCL16	0.0104	0	0		apoptotic	pyroptotic	healthy	all_significant
CXCL17	0.9705	0.8613	0.7935	none_significant
CXCL3	0.0071	0.0645	0				healthy
CXCL4	0.8321	0.2661	0
CXCL5	0.7655	0.2329	0
CXCL6	0.9131	0.9988	0.6985	none_significant
CXCL7	0.4472	0.9947	0.0103
CXCL9	0.627	0.5984	0.0001
Calbindin	0.9982	0.0229	0			pyroptotic
Cytochrome C	0.0635	0.0151	0.4314
EGF	0.9455	0.9344	0.9971	none_significant
EGFR	0.5998	0.9999	0.0864	none_significant
EMMPRIN	0.1688	0	0			pyroptotic
FAS-L	0.058	0.0049	0.1177
FGF-1	0.9218	0.6279	0.4497	none_significant
FGF-19	0.1393	0.0324	0.3327
FGF-2	0.6692	0.1645	0.0765	none_significant
FGF-21	0.766	0.8335	0.0133
FGF-4	0.7858	0.7672	0.9969	none_significant
FGF-6	0.9782	0.9884	0.9918	none_significant
FGF-7 (KGF)	0.4084	0.9762	0.0452
FGF-9	0.4147	0.8503	0.2355	none_significant
FGFR3 (IIIc)	0.529	0.4755	0.9782	none_significant
FLRG (FSTL3)	0.5987	0.9828	0.0294
Flt-3 Ligand	0.8828	0.1494	0.0055
G-CSF	0.998	0	0			pyroptotic
GDF-11 (BMP-11)	0.8301	0.2146	0
GDF-15 (MIC-1)	0.1292	0.2057	0.8552	none_significant
GDNF	0.8236	0.7694	0.9739	none_significant
GM-CSF	0.9965	0.1448	0.0002
Granzyme B	0.4614	0.9685	0.0045
Growth Hormone (Somatotropin)	0.5061	0.0717	0.0376
HGF	0.8937	0.2896	0.0001
HVEM	0.8636	0.0376	0.0001			pyroptotic
ICAM-1	0.5698	0.4661	0.9226	none_significant
ICAM-2	0.7778	0.9567	0.0819	none_significant
IFN alpha 2 (alpha 2b)	0.5536	0.1089	0.0693	none_significant
IFN beta	0.8665	0.2049	0
IFN gamma	0.9404	0	0			pyroptotic
IFN-epsilon	0.5012	0.8178	0.4763	none_significant
IGF-1	0.9894	0.203	0.0015
IL-1 R1	0.9635	0.5247	0.1544	none_significant
IL-1 RA_RN	0	0	0		apoptotic	pyroptotic	healthy	all_significant
IL-1 alpha	0.9849	0	0			pyroptotic
IL-1 beta	0.9962	0	0			pyroptotic
IL-10	0.5003	0.3614	0
IL-11	0.9993	0.1633	0.0001
IL-12 p35	0.7379	0.957	0.5551	none_significant
IL-12 p40	0.9852	0.0038	0			pyroptotic
IL-12 p70	0.9977	0.8883	0.6418	none_significant
IL-15	0.7002	0.2084	0.1116	none_significant
IL-15_IL-15R alpha complex	0.98	0.7961	0.148	none_significant
IL-16	0.8288	0.0009	0			pyroptotic
IL-17A	0	0	0.0304		apoptotic	pyroptotic	healthy	all_significant
IL-17B	0.954	0.1818	0.003
IL-17C	0.9953	0.8367	0.2988	none_significant
IL-17D	0.0368	0.4046	0.021				healthy
IL-17E (IL-25)	0.5509	0.9998	0.0591	none_significant
IL-17F	0.9999	0.9636	0.8166	none_significant
IL-18	0.98	0	0			pyroptotic
IL-2 RA	0.5005	0.6748	0.8079	none_significant
IL-2	0	0	0.0784		apoptotic
IL-21	0.008	0.0066	0.9883		apoptotic
IL-22 BP	0.7927	0.3839	0.0001
IL-22	0.4001	0.0146	0.002			pyroptotic
IL-23	0.9825	0.6182	0.0348
IL-24	0.1077	0.4473	0
IL-27	0.9397	0.9962	0.8374	none_significant
IL-28A	0.9991	0.1126	0.0001
IL-29	0.7406	0.9618	0.0646	none_significant
IL-3	0.812	0.9253	0.8525	none_significant
IL-31	0.6976	0.0376	0.0007			pyroptotic
IL-32 (alpha)	0.8545	0.0758	0.0008
IL-33	0.2988	0.5871	0.4969	none_significant
IL-35	0.9376	0.967	0.384	none_significant
IL-4	0.9886	0.2621	0.0046
IL-5	0.979	0.2063	0.0001
IL-6 R alpha	0	0.9755	0				healthy
IL-6	0.7928	0	0			pyroptotic
IL-7	0.9715	0.6941	0.3859	none_significant
IL-8	0	0.0311	0		apoptotic	pyroptotic	healthy	all_significant
IL-9	0.9388	0.9351	0.9997	none_significant
LIF	0.6058	0.0952	0.0308
LOX1 (OLR1)	0.9851	0	0			pyroptotic
Leptin	0.9895	0.404	0.0283
M-CSF R (CD115)	0.0124	0.0044	0.7266		apoptotic
M-CSF	0.8168	0.1452	0.0122
MIF	0.1515	0	0			pyroptotic
MMP-1	0.9749	0.2415	0.0002
MMP-10	0.4103	0.0194	0			pyroptotic
MMP-12	0.961	0.4933	0.1274	none_significant
MMP-2	0.9997	0.439	0.0203
MMP-3	0.9154	0.9172	1	none_significant
MMP-7	0.69	0.9425	0.5095	none_significant
MMP-9	0.648	0	0			pyroptotic
Mesothelin	0.7279	0.0111	0			pyroptotic
NF-L	0.1951	0.7362	0.0705	none_significant
NGF beta	0.7159	0.2716	0.1968	none_significant
NRG1 beta 1	0.9663	0.2546	0.0085
Oncostatin M (OSM)	0.9999	0	0			pyroptotic
Osteopontin (OPN)	0	0	0		apoptotic	pyroptotic	healthy	all_significant
PCSK9	0.9859	0.9997	0.9109	none_significant
PDGF-BB	0.9977	0.6612	0.0935	none_significant
PLGF	0.9949	0.3001	0.0014
PTX3 (Pentraxin 3)	0.7452	0	0			pyroptotic
Resistin	0.8632	0.0057	0			pyroptotic
SAA	0.5738	0.9452	0.0093
SCF	0.7295	0.8611	0.0127
ST2 (IL-33R)	0.7056	0.1576	0.0496
TGF-beta 1 (LAP domain in precursor)	0.6945	0.6895	0.0009
TGF-beta 1 (total)	0.9311	0.728	0.6399	none_significant
TGF-beta 2	0.8423	0.9959	0.5399	none_significant
TGF-beta 3	0.9928	0.5948	0.1327	none_significant
TIMP1	0.0773	0.1344	0.8369	none_significant
TNF RI	0.8911	0.4125	0.1608	none_significant
TNF RII	0.0001	0.6541	0				healthy
TNF RIII (Lymphotoxin Beta R)	0.8561	0.7062	0.8218	none_significant
TNF alpha	0.998	0	0			pyroptotic
TPO (Thrombopoietin)	0.8712	0.9983	0.4267	none_significant
TRAIL	0.5153	0.033	0.0044			pyroptotic
TREM2	0.715	0.1728	0
TSLP	0.7136	0.1295	0.0261
TWEAK	0.8983	0.9933	0.4308	none_significant
Tie-2	0.6985	0.986	0.0783	none_significant
Tissue Factor (TF)	0.3676	0.0572	0.0818	none_significant
VCAM-1	0.8552	0.3354	0.1185	none_significant
VEGF Receptor 2 (Flk-1)	0.7592	0.9254	0.736	none_significant
VEGF-A (165)	0.0004	0.0201	0.02		apoptotic	pyroptotic	healthy	all_significant
VEGF-C	0.8934	0.2528	0
VEGF-D	0.9996	0.9552	0.7582	none_significant
VEGFR-1	0.0013	0.9586	0				healthy
WISP-1 (CCN4)	0.9273	0.7593	0.7274	none_significant
XCL1 (Lymphotactin)	0.4211	0.9893	0.0345
uPA	0.3029	0.1406	0.6031	none_significant
