## Supplementary Table S1 for "A morphology and secretome map of pyroptosis"

Inducers	Dose Concentration(s)	Inhibitors	Dose Concentration(s)	Function	Count
Media	0	Media	0	Control	1
DMSO	0.025%	DMSO	0.025% 1.0%	Vehicle Control	2
DMSO	0.025%	Z-VAD-FMK	30uM 100 uM	Inhibit Inflamasome	2
Thapsigargin	1uM 10uM	DMSO	0.025%	ER Stress Induced Apoptosis	2
H202	100nM 100uM	DMSO	0.025%	Cell Death	2
H202	100nM 100uM	Z-VAD-FMK	100uM	Inhibit Inflamasome	2
H202	100nM 100uM	Disulfiram	1uM	Cell Death	2
Flagellin	0.1ug/mL 1ug/mL	DMSO	0.025%	Induce Pyroptosis	2
Flagellin	0.1ug/mL 1ug/mL	Disulfiram	1uM	Induce Pyroptosis Inhibit Inflamasome	2
LPS	0.01ug/mL 0.1ug/mL 1.0ug/mL 10.0ug/mL 100.0 ug/mL	DMSO	0.03%	Induce Pyroptosis	5
LPS	10.0ug/mL	Z-VAD-FMK	100uM	Induce Pyroptosis / Inhibit Inflamasome	1
LPS	10.0ug/mL	Disulfiram	0.1uM 1uM 2.5uM	Induce Pyroptosis / Inhibit Inflamasome	3
LPS + Nigercin	1ug/mL+1ug/mL 1ug/mL+3ug/mL 1ug/mL+10ug/mL 100ug/mL+1ug/mL 100ug/mL+3ug/mL 100ug/mL+10ug/mL	DMSO	0.025%	Induce Pyroptosis	6
LPS + Nigercin	1ug/mL+10ug/mL	Z-VAD-FMK	100uM	Induce Pyroptosis Inhibit Inflamasome	1
LPS + Nigercin	1ug/mL+10ug/mL	Disulfiram	1uM	Induce Pyroptosis Inhibit Inflamasome	1
Disulfiram	0.1uM 1uM 2.5uM	DMSO	0.025%	Pyroptosis Inhibitor	3
